# Highly Pathogenic Avian Influenza Viruses H5N1 and H5N5 in Red Foxes (*Vulpes vulpes*) in Norway during 2022-2024

**DOI:** 10.64898/2026.09.25.754393

**Authors:** Malin Rokseth Reiten, Cathrine A. Bøe, Line Olsen, Maryam Saghafian, Andreas Rohringer, Johan Åkerstedt, Bjørnar Ytrehus, Britt Gjerset, Silje Granstad, Olav Hungnes, Ragnhild Tønnessen

## Abstract

Since 2020, highly pathogenic avian influenza (HPAI) A(H5Nx) clade 2.3.4.4b viruses have spread globally, causing extensive outbreaks in domestic and wild birds. Increased circulation has resulted in frequent spillover to mammals, and occasional mammal-to-mammal transmission. Although human infections remain rare, the zoonotic potential of these viruses continues to be a public health concern. We investigated six cases of HPAI in red foxes (*Vulpes vulpes*) in Norway during 2022-2024 and identified infections with H5N1 and H5N5 viruses. Pathological and virological investigations demonstrated systemic infection, with prominent lesions in the brain and/or lungs. Phylogenetic analyses showed high similarity between viruses detected in foxes and those concurrently circulating in wild birds. The mammalian adaptation marker PB2:E627K was identified in one H5N1 virus and as a minority variant in a second H5N1 virus.
