## Supplementary File 1 for "Highly Pathogenic Avian Influenza Viruses H5N1 and H5N5 in Red Foxes (*Vulpes vulpes*) in Norway during 2022-2024"

### Sheet: Genotype C trees
Highly Pathogenic Avian Influenza Viruses H5N1 and H5N5 in Red Foxes (Vulpes vulpes) in Norway, 2022-2024
Supplementary File 1. Virus sequences included in phylogenetic analysis. We thank the authors, originating and submitting laboratories of the sequences from GISAID’s EpiFlu Database (www.gisaid.org) on which this research is based.
GISAID isolat ID	Virus	Subtype	Genotype
EPI ISL 18901720	A/Red fox/Norway/2022-07-2244-1/2022	H5N1	C
EPI ISL 19232148	A/Red fox/Norway/2022-04-22642-1-4/2022	H5N1	C
EPI ISL 19232149	A/Red fox/Norway/2022-04-22642-2-4/2022	H5N1	C
EPI ISL 18901622	A/Great black-backed gull/Norway/2022-07-1235-1/2022	H5N1	C
EPI ISL 18901623	A/Great black-backed gull/Norway/2022-07-1235-2/2022	H5N1	C
EPI ISL 18901625	A/Great black-backed gull/Norway/2022-07-1235-4/2022	H5N1	C
EPI ISL 18901638	A/Great black-backed gull/Norway/2022-07-1594-1/2022	H5N1	C
EPI ISL 18901648	A/Great black-backed gull/Norway/2022-07-2560-1/2022	H5N1	C
EPI ISL 18901650	A/Great black-backed gull/Norway/2022-07-2853-1/2022	H5N1	C
EPI ISL 18901672	A/Great black-backed gull/Norway/2022-07-3018-1/2022	H5N1	C
EPI ISL 18901721	A/Great black-backed gull/Norway/2022-07-3018-3/2022	H5N1	C
EPI ISL 18901673	A/Gull/Norway/2022-07-3180-1/2022	H5N1	C
EPI ISL 18594180	A/White-tailed eagle/Norway/2022-07-7-1/2022	H5N1	C
EPI ISL 18901635	A/White-tailed eagle/Norway/2022-07-157-1/2022	H5N1	C
EPI ISL 18901647	A/White-tailed eagle/Norway/2022-07-239-1/2022	H5N1	C
EPI ISL 18901680	A/White-tailed eagle/Norway/2022-07-450-1/2022	H5N1	C
EPI ISL 18901688	A/White-tailed eagle/Norway/2022-07-984-1/2022	H5N1	C
EPI ISL 18901616	A/White-tailed eagle/Norway/2022-07-1118-1/2022	H5N1	C
EPI ISL 18901644	A/White-tailed eagle/Norway/2022-07-1997-1/2022	H5N1	C
EPI ISL 18901674	A/White-tailed eagle/Norway/2022-07-3463-1/2022	H5N1	C
EPI ISL 18901682	A/Raptor/Norway/2022-07-492-1/2022	H5N1	C
EPI ISL 18901671	A/Dove/Norway/2022-07-3-1/2022	H5N1	C
EPI ISL 18901629	A/Northern fulmar/Norway/2022-07-1356-1/2022	H5N1	C
EPI ISL 18901609	A/Northern gannet/Norway/2022-07-1073-1/2022	H5N1	C
EPI ISL 18901610	A/Northern gannet/Norway/2022-07-1073-2/2022	H5N1	C
EPI ISL 18901611	A/Northern gannet/Norway/2022-07-1073-4/2022	H5N1	C
EPI ISL 18901612	A/Northern gannet/Norway/2022-07-1115-1/2022	H5N1	C
EPI ISL 18901613	A/Northern gannet/Norway/2022-07-1116-1/2022	H5N1	C
EPI ISL 18901614	A/Northern gannet/Norway/2022-07-1116-2/2022	H5N1	C
EPI ISL 18901615	A/Northern gannet/Norway/2022-07-1116-3/2022	H5N1	C
EPI ISL 18901619	A/Northern gannet/Norway/2022-07-1143-1/2022	H5N1	C
EPI ISL 18455202	A/Northern gannet/Norway/2022-07-1146-1T/2022	H5N1	C
EPI ISL 18901620	A/Northern gannet/Norway/2022-07-1234-1/2022	H5N1	C
EPI ISL 18901621	A/Northern gannet/Norway/2022-07-1234-2/2022	H5N1	C
EPI ISL 18901626	A/Northern gannet/Norway/2022-07-1236-1/2022	H5N1	C
EPI ISL 18901627	A/Northern gannet/Norway/2022-07-1245-1/2022	H5N1	C
EPI ISL 18901628	A/Northern gannet/Norway/2022-07-1246-1/2022	H5N1	C
EPI ISL 18901630	A/Northern gannet/Norway/2022-07-1358-1/2022	H5N1	C
EPI ISL 18901631	A/Northern gannet/Norway/2022-07-1361-1/2022	H5N1	C
EPI ISL 18901632	A/Northern gannet/Norway/2022-07-1363-1/2022	H5N1	C
EPI ISL 18901633	A/Northern gannet/Norway/2022-07-1370-1/2022	H5N1	C
EPI ISL 18901636	A/Northern gannet/Norway/2022-07-1583-1/2022	H5N1	C
EPI ISL 18901639	A/Northern gannet/Norway/2022-07-1597-1/2022	H5N1	C
EPI ISL 18901642	A/Northern gannet/Norway/2022-07-1991-1/2022	H5N1	C
EPI ISL 18901645	A/Northern gannet/Norway/2022-07-2085-1/2022	H5N1	C
EPI ISL 18901646	A/Northern gannet/Norway/2022-07-2112-1/2022	H5N1	C
EPI ISL 18901608	A/Northern gannet/Norway/2022-04-20940-1/2022	H5N1	C
EPI ISL 16507094	A/northern gannet/Spain/22VIR12774-1 3004-12/2022	H5N1	C
EPI ISL 16507100	A/northern gannet/Spain/22VIR12774-17 3389-5/2022	H5N1	C
EPI ISL 16507176	A/northern gannet/Spain/22VIR12774-36 3583-6/2022	H5N1	C
EPI ISL 15878548	A/Northern gannet/Spain/3372-12 22VIR10586-6/2022	H5N1	C
EPI ISL 16524596	A/northern gannet/Spain/22VIR12774-4 3104-40/2022	H5N1	C
EPI ISL 16507105	A/northern gannet/Spain/22VIR12774-29 3076-18/2022	H5N1	C
EPI ISL 16507108	A/northern gannet/Spain/22VIR12774-33 3497-10/2022	H5N1	C
EPI ISL 16507107	A/northern gannet/Spain/22VIR12774-31 3453-1/2022	H5N1	C
EPI ISL 18445745	A/Nothern gannet/France/22P019153/2022	H5N1	C
EPI ISL 14702899	A/nothern gannet/France/22P019331/2022	H5N1	C
EPI ISL 18445749	A/Nothern gannet/France/22P019553/2022	H5N1	C
EPI ISL 18445751	A/Nothern gannet/France/22P019694/2022	H5N1	C
EPI ISL 18445703	A/red knot/France/22P003452/2022	H5N1	C
EPI ISL 17584735	A/duck/France/21347/2021	H5N1	C
EPI ISL 603133	A/Eurasian Wigeon/Netherlands/1/2020	H5N1	C
EPI ISL 15267023	A/Northern Gannet/Netherlands/2/2022	H5N1	C
EPI ISL 15267024	A/Northern Gannet/Netherlands/3/2022	H5N1	C
EPI ISL 15267025	A/Northern Gannet/Netherlands/4/2022	H5N1	C
EPI ISL 15267026	A/Northern Gannet/Netherlands/5/2022	H5N1	C
EPI ISL 15267027	A/Northern Gannet/Netherlands/6/2022	H5N1	C
EPI ISL 16865548	A/Northern Gannet/Netherlands/22016851-002/2022	H5N1	C
EPI ISL 6761006	A/mute swan/Netherlands/21038362-001/2021	H5N1	C
EPI ISL 9616266	A/polecat/Netherlands/22002047-001/2022	H5N1	C
EPI ISL 9304992	A/barnacle goose/Netherlands/22000551-002/2022	H5N1	C
EPI ISL 17033245	A/Peregrine falcon/Netherlands/2/2023	H5N1	C
EPI ISL 11259274	A/white-tailed eagle/Ireland/032034 22VIR1325-23/2021	H5N1	C
EPI ISL 11259273	A/duck/Ireland/036105 22VIR1325-22/2021	H5N1	C
EPI ISL 11259279	A/greylag goose/Ireland/032969 22VIR1325-6/2021	H5N1	C
EPI ISL 11259277	A/whooper swan/Ireland/032960 22VIR1325-4/2021	H5N1	C
EPI ISL 18458054	A/Peregrine falcon/Ireland/031358 21VIR9564-2/2021	H5N1	C
EPI ISL 11259283	A/fox/Ireland/3866 22VIR2064-1/2022	H5N1	C
EPI ISL 14985873	A/northern gannet/Sweden/SVA220701SZ0245/FB002073/O-2022	H5N1	C
EPI ISL 14985606	A/northern gannet/Sweden/SVA220701SZ0245/FB002065/N-2022	H5N1	C
EPI ISL 14985765	A/northern gannet/Sweden/SVA220701SZ0245/FB002072/O-2022	H5N1	C
EPI ISL 13338081	A/Northern gannet/Sweden/SVA220525SZ0402/FB001671/O-2022	H5N1	C
EPI ISL 14985603	A/northern gannet/Sweden/SVA220630SZ0368/FB002052/N-2022	H5N1	C
EPI ISL 14986700	A/northern gannet/Sweden/SVA220719SZ0404/FB002329/O-2022	H5N1	C
EPI ISL 14985874	A/northern gannet/Sweden/SVA220704SZ0158/FB002085/M-2022	H5N1	C
EPI ISL 14811929	A/northern gannet/Sweden/SVA220623SZ0232/FB001984/N-2022	H5N1	C
EPI ISL 15839843	A/northern gannet/Sweden/SVA221012SZ0382/FB004111/M2022	H5N1	C
EPI ISL 14811896	A/northern gannet/Sweden/SVA220623SZ0232/FB001982/O-2022	H5N1	C
EPI ISL 14985601	A/northern fulmar/Sweden/SVA220628SZ0328/FB002021/O-2022	H5N1	C
EPI ISL 14810369	A/porpoise /Sweden/SVA220712SZ0367/FB002184/O-2022	H5N1	C
EPI ISL 11580255	A/Greylag goose/Sweden/SVA220308SZ0382/FB000559/M-2022	H5N1	C
EPI ISL 18788591	A/Northern gannet Denmark 06250-1.02 2022	H5N1	C
EPI ISL 18788586	A/barnacle goose Denmark 25242-1.01 2021	H5N1	C
EPI ISL 18953100	A/barnacle goose/Denmark/24273-1.02/2021	H5N1	C
EPI ISL 18953102	A/chicken/Denmark/24357-2/2021	H5N1	C
EPI ISL 11798570	A/chicken/Denmark/24357-11/2021-11-02	H5N1	C
EPI ISL 18953101	A/chicken/Denmark/24357-11/2021	H5N1	C
EPI ISL 14573031	A/northern gannet/Germany-SH/AI03498/2022	H5N1	C
EPI ISL 16122154	A/northern gannet/Germany-NI/AI04234/2022	H5N1	C
EPI ISL 14573001	A/northern gannet/Germany-SH/AI03496/2022	H5N1	C
EPI ISL 7748188	A/Eurasian wigeon/Germany-SH/AI05950/202	H5N1	C
EPI ISL 17693350	A/great black-backed gull/Germany-SH/AI05236/2022	H5N1	C
EPI ISL 14570650	A/buzzard/Germany-NI/AI00935/2022	H5N1	C
EPI ISL 14573032	A/northern goshawk/Germany-BB/AI01628/2022	H5N1	C
EPI ISL 18001837	A/Great skua/Iceland/2023AI04249/2022	H5N1	C
EPI ISL 18001846	A/Great skua/Iceland/2023AI04253/2022	H5N1	C
EPI ISL 18001853	A/Great black-backed gull/Iceland/2023AI04254/2022	H5N1	C
EPI ISL 18001861	A/White-tailed eagle/Iceland/2023AI04257/2022	H5N1	C
EPI ISL 18001905	A/Northern gannet /Iceland/2023AI04258/2022	H5N1	C
EPI ISL 13453570	A/great skua/Scotland/5/2022	H5N1	C
EPI ISL 13370895	A/magpie/Scotland/012805/2022	H5N1	C
EPI ISL 13969426	A/Gannet/Scotland/090910/2022	H5N1	C
EPI ISL 13453571	A/gannet/Scotland/3/2022	H5N1	C
EPI ISL 13969424	A/Gannet/Scotland/084490/2022	H5N1	C
EPI ISL 13969425	A/Gannet/Scotland/084624/2022	H5N1	C
EPI ISL 13453560	A/chicken/Scotland/078873/2022	H5N1	C
EPI ISL 15585888	A/chicken/Scotland/130966/2022	H5N1	C
EPI ISL 15586131	A/fulmar/Scotland/118673/2022	H5N1	C
EPI ISL 14864642	A/otter/Scotland/M100366/2022	H5N1	C
EPI ISL 13486819	A/Common buzzard/Scotland/073099/2021	H5N1	C
EPI ISL 14864641	A/otter/Scotland/M100839/2022	H5N1	C
EPI ISL 13370619	A/mute swan/England/387121/2021	H5N1	C
EPI ISL 11561590	A/chicken/England/012967/2022	H5N1	C
EPI ISL 13370697	A/chicken/England/007584/2022	H5N1	C
EPI ISL 15038820	A/chicken/England/115126/2022	H5N1	C
EPI ISL 13370707	A/domestic duck/England/017166/2022	H5N1	C
EPI ISL 14497837	A/domestic duck/England/100990/2022	H5N1	C
EPI ISL 13370516	A/Greylag goose/England/108622/2021	H5N1	C
EPI ISL 13370629	A/Common Buzzard/England/245285/2021	H5N1	C
EPI ISL 13370615	A/common buzzard/England/245061/2021	H5N1	C
EPI ISL 13370517	A/barnacle goose/England/294327/2021	H5N1	C
EPI ISL 15585890	A/chicken/Wales/116603/2022	H5N1	C
EPI ISL 13026237	A/Great cormorant/Luxembourg/21243185/2021	H5N1	C
EPI ISL 7892492	A/grey heron/Croatia/132-c/2021	H5N1	C
EPI ISL 17785731	A/mute swan/Austria/22000062-001/2022	H5N1	C
EPI ISL 14388434	A/Buteo buteo/belgium/334 0013/2021	H5N1	C
EPI ISL 16810069	A/Morus bassanus/Belgium/10811 0001/2022	H5N1	C
EPI ISL 13418526	A/Little egret/Israel/172/2022	H5N1	C
EPI ISL 623074	A/chicken/Iraq/1/2020	H5N8
EPI ISL 17494319	A/American crow/PEI/FAV-0019-01/2022	H5N1	C
EPI ISL 19154598	A/Great Black-Backed Gull/NL/FAV-0059-6/2022	H5N1	C
EPI ISL 17494318	A/Red Fox/NL/FAV-0075/2023	H5N1	C

### Sheet: Genotype BB trees
Highly Pathogenic Avian Influenza Viruses H5N1 and H5N5 in Red Foxes (Vulpes vulpes) in Norway, 2022-2024
Supplementary File 1. Virus sequences included in phylogenetic analysis. We thank the authors, originating and submitting laboratories of the sequences from GISAID’s EpiFlu Database (www.gisaid.org) on which this research is based.
GISAID isolat ID	Virus	Subtype	Genotype
EPI ISL 14751461	A/common_shelduck/Netherlands/22012866-001/2022	H5N1	BB
EPI ISL 15069401	A/Common_Tern/Netherlands/26/2022	H5N1	BB
EPI ISL 15088304	A/European_Herring_Gull/Netherlands/15/2022	H5N1	BB
EPI ISL 15579535	A/European_Herring_Gull/Netherlands/19/2022	H5N1	BB
EPI ISL 16524203	A/Black-headed_gull/Netherlands/12/2022	H5N1	BB
EPI ISL 16524213	A/European_herring_gull/Netherlands/1/2023	H5N1	BB
EPI ISL 16524230	A/Black-headed_gull/Netherlands/2/2023	H5N1	BB
EPI ISL 16524245	A/European_herring_gull/Netherlands/3/2023	H5N1	BB
EPI ISL 16524246	A/Caspian_gull/Netherlands/1/2023	H5N1	BB
EPI ISL 16524247	A/Peregrine_falcon/Netherlands/1/2023	H5N1	BB
EPI ISL 16524248	A/European_herring_gull/Netherlands/21/2022	H5N1	BB
EPI ISL 17072388	A/fox/England/015850/2022	H5N1	BB
EPI ISL 17208159	A/Black-headed_gull/Netherlands/10/2023	H5N1	BB
EPI ISL 17208165	A/Black-headed_gull/Netherlands/9/2023	H5N1	BB
EPI ISL 17208167	A/European_herring_gull/Netherlands/4/2023	H5N1	BB
EPI ISL 17267143	A/Black-headed_gull/Netherlands/14/2023	H5N1	BB
EPI ISL 17267144	A/Black-headed_gull/Netherlands/15/2023	H5N1	BB
EPI ISL 17267151	A/Black-headed_gull/Netherlands/22/2023	H5N1	BB
EPI ISL 17267152	A/Black-headed_gull/Netherlands/23/2023	H5N1	BB
EPI ISL 17267156	A/European_herring_gull/Netherlands/8/2023	H5N1	BB
EPI ISL 17409678	A/Great_black-backed_gull/Netherlands/3/2023	H5N1	BB
EPI ISL 17470105	A/black-headed_gull/Czech_Republic/5152-1/2023	H5N1	BB
EPI ISL 17547365	A/Black-headed_gull/Netherlands/29/2023	H5N1	BB
EPI ISL 17547366	A/Black-headed_gull/Netherlands/30/2023	H5N1	BB
EPI ISL 17547367	A/Black-headed_gull/Netherlands/31/2023	H5N1	BB
EPI ISL 17547368	A/Black-headed_gull/Netherlands/32/2023	H5N1	BB
EPI ISL 17547369	A/Black-headed_gull/Netherlands/33/2023	H5N1	BB
EPI ISL 17547373	A/European_herring_gull/Netherlands/12/2023	H5N1	BB
EPI ISL 17547374	A/European_herring_gull/Netherlands/13/2023	H5N1	BB
EPI ISL 17547375	A/Great_black-backed_gull/Netherlands/4/2023	H5N1	BB
EPI ISL 17626172	A/Peregrine_falcon/Netherlands/7/2023	H5N1	BB
EPI ISL 17626175	A/Peregrine_falcon/Netherlands/10/2023	H5N1	BB
EPI ISL 17650918	A/black-headed_gull/Czech_Republic/6634-3/2023	H5N1	BB
EPI ISL 17710020	A/Black-Headed_Gull/England/059281/2023	H5N1	BB
EPI ISL 17710026	A/Domestic_Duck/England/062587/2023	H5N1	BB
EPI ISL 17710027	A/chicken/England/062596/2023	H5N1	BB
EPI ISL 17710032	A/Black-Headed_Gull/England/259302/2023	H5N1	BB
EPI ISL 17710036	A/Black-Headed_Gull/England/259616/2023	H5N1	BB
EPI ISL 17710042	A/Common_Buzzard/England/125155/2023	H5N1	BB
EPI ISL 17716066	A/black-headed_gull/Austria/23040809-002/2023	H5N1	BB
EPI ISL 17716780	A/black-headed_gull/Denmark/03515-1.01/2023-05-01	H5N1	BB
EPI ISL 17762861	A/common_tern/Croatia/44-1/2023	H5N1	BB
EPI ISL 17774308	A/Vulpes_Vulpes/Belgium/03703_0003/2023	H5N1	BB
EPI ISL 17791552	A/chicken/England/070359/2023	H5N1	BB
EPI ISL 17821066	A/Caspian_gull/Netherlands/2/2023	H5N1	BB
EPI ISL 17821076	A/Kittiwake/Netherlands/1/2023	H5N1	BB
EPI ISL 17831133	A/Common_Tern/England/327279/2023	H5N1	BB
EPI ISL 17880914	A/Red_fox/Germany/51023-261/2023	H5N1	BB
EPI ISL 17971920	A/Arctic_Tern/Wales/076069/2023	H5N1	BB
EPI ISL 17982386	A/Caspian_gull/Netherlands/4/2023	H5N1	BB
EPI ISL 17985396	A/Black-headed_Gull/Netherlands/85/2023	H5N1	BB
EPI ISL 18010407	A/Black-Headed_Gull/England/328362/2023	H5N1	BB
EPI ISL 18010494	A/Black-Headed_Gull/England/260516/2023	H5N1	BB
EPI ISL 18010496	A/Herring_Gull/England/260576/2023	H5N1	BB
EPI ISL 18010913	A/Black-headed_Gull/Netherlands/101/2023	H5N1	BB
EPI ISL 18010915	A/Black-headed_Gull/Netherlands/103/2023	H5N1	BB
EPI ISL 18013313	A/common_murre/Germany-SH/2023AI04976/2023	H5N1	BB
EPI ISL 18033185	A/black-headed_gull/Poland/MB081/2023	H5N1	BB
EPI ISL 18033200	A/black-headed_gull/Poland/MB121-M/2023	H5N1	BB
EPI ISL 18033205	A/black-headed_gull/Poland/MB141-T/2023	H5N1	BB
EPI ISL 18033218	A/black-headed_gull/Poland/MB159/2023	H5N1	BB
EPI ISL 18033225	A/black-headed_gull/Poland/MB181-6/2023	H5N1	BB
EPI ISL 18033234	A/black-headed_gull/Poland/MB211/2023	H5N1	BB
EPI ISL 18043919	A/Buteo_buteo/Belgium/00815_0002/2023	H5N1	BB
EPI ISL 18064619	A/Mediterranean_Gull/Netherlands/2/2023	H5N1	BB
EPI ISL 18065339	A/Chicken/Scotland/092731/2023	H5N1	BB
EPI ISL 18065340	A/domestic_duck/England/097209/2023	H5N1	BB
EPI ISL 18065343	A/partridge/England/097407/2023	H5N1	BB
EPI ISL 18067124	A/Peregrine_falcon/Netherlands/6/2023	H5N1	BB
EPI ISL 18067125	A/Black-headed_gull/Netherlands/5/2023	H5N1	BB
EPI ISL 18067125	A/Black-headed_gull/Netherlands/5/2023	H5N1	BB
EPI ISL 18075140	A/Common_Gull/Netherlands/3/2023	H5N1	BB
EPI ISL 18075141	A/Black-headed_Gull/Netherlands/45/2023	H5N1	BB
EPI ISL 18075142	A/Black-headed_Gull/Netherlands/46/2023	H5N1	BB
EPI ISL 18075143	A/Black-headed_Gull/Netherlands/47/2023	H5N1	BB
EPI ISL 18075147	A/Peregrine_Falcon/Netherlands/12/2023	H5N1	BB
EPI ISL 18075151	A/Black-headed_Gull/Netherlands/53/2023	H5N1	BB
EPI ISL 18075152	A/Peregrine_Falcon/Netherlands/14/2023	H5N1	BB
EPI ISL 18112336	A/kittiwake/Scotland/091757/2023	H5N1	BB
EPI ISL 18209363	A/pheasant/Scotland/106109/2023	H5N1	BB
EPI ISL 18209365	A/pheasant/Scotland/106191/2023	H5N1	BB
EPI ISL 18209367	A/pheasant/Scotland/106271/2023	H5N1	BB
EPI ISL 18255395	A/common_guillemot/Sweden/SVA230720SZ0277/FB002471/I-2023	H5N1	BB
EPI ISL 18290495	A/herring_gull/Finland/10450/2023	H5N1	BB
EPI ISL 18292959	A/black-legged_kittiwake/Finland/8808/2023	H5N1	BB
EPI ISL 18321756	A/black-headed_gull/Finland/8254_23VIR7026-19/2023	H5N1	BB
EPI ISL 18325122	A/Curlew/Scotland/097010/2023	H5N1	BB
EPI ISL 18325124	A/Herring_Gull/Scotland/101845/2023	H5N1	BB
EPI ISL 18325129	A/Kittiwake/England/331380/2023	H5N1	BB
EPI ISL 18325132	A/Peregrine_falcon/England/261690/2023	H5N1	BB
EPI ISL 18325134	A/Arctic_Tern/England/402279/2023	H5N1	BB
EPI ISL 18325139	A/Guillemot/Wales/402694/2023	H5N1	BB
EPI ISL 18343463	A/Columba_palumbus/Belgium/04695_0003/2023	H5N1	BB
EPI ISL 18343464	A/Sterna_hirundo/Belgium/05884_0002/2023	H5N1	BB
EPI ISL 18343474	A/Chroicocephalus_ridibundus/Belgium/04326_0003/2023	H5N1	BB
EPI ISL 18347730	A/Vulpes_vulpes/Belgium/04757_0004/2023	H5N1	BB
EPI ISL 18422467	A/european_herring_gull/Leningrad_region/RII-WD404/2023	H5N1	BB
EPI ISL 18435610	A/gull/Germany-NI/2023AI06886/2023	H5N1	BB
EPI ISL 18445707	A/Herring_gull/France/22P016177/2022	H5N1	BB
EPI ISL 18445715	A/Herring_gull/France/22P016394/2022	H5N1	BB
EPI ISL 18445727	A/Curlew/France/22P018028/2022	H5N1	BB
EPI ISL 18445732	A/Black-headed_gull/France/22P017916/2022	H5N1	BB
EPI ISL 18445736	A/Gull/France/22P017927/2022	H5N1	BB
EPI ISL 18445743	A/Black-headed_gull/France/22P018177/2022	H5N1	BB
EPI ISL 18455264	A/Black_legged_kittiwake/Norway/2023-07-650-2T/2023	H5N1	BB
EPI ISL 18501399	A/black-headed_gull/Leningrad_region/RII-WD260Mt/2023	H5N1	BB
EPI ISL 18509065	A/common_tern/Latvia/26493-1_23VIR8835-10/2023	H5N1	BB
EPI ISL 18509068	A/black-headed_gull/Latvia/34869-1_23VIR8835-15/2023	H5N1	BB
EPI ISL 18509074	A/black-headed_gull/Latvia/29104-4_23VIR8835-4/2023	H5N1	BB
EPI ISL 18514139	A/peregrine_falcon_/Sweden/SVA231017SZ0445/FB004185/U-2023	H5N1	BB
EPI ISL 18538409	A/Sparrowhawk/Scotland/131359/2023	H5N1	BB
EPI ISL 18618377	A/mink/Finland/688/2023	H5N1	BB
EPI ISL 18643547	A/Falco_peregrinus/Belgium/02424_0002/2023	H5N1	BB
EPI ISL 18728075	A/black-legged_kittiwake/Finland/8772/2023	H5N1	BB
EPI ISL 18939106	A/Black-legged_kittiwake/Norway/2023-07-1028-1-2-t/2023	H5N1	BB
EPI ISL 18939107	A/Herring_gull/Norway/2023-07-1034-1-1k/2023	H5N1	BB
EPI ISL 18939108	A/Black-legged_kitiwake/Norway/2023-07-1144-tr/2023	H5N1	BB
EPI ISL 18939109	A/Herring_gull/Norway/2023-07-1237-t/2023	H5N1	BB
EPI ISL 18939110	A/Black-legged_kitiwake/Norway/2023-07-1332-1-s/2023	H5N1	BB
EPI ISL 18939112	A/Herring_gull/Norway/2023-07-1453-tr/2023	H5N1	BB
EPI ISL 18939113	A/Black-legged_kittiwake/Norway/2023-07-1533-2/2023	H5N1	BB
EPI ISL 18939114	A/Black-legged_kittiwake/Norway/2023-07-1557-1kl/2023	H5N1	BB
EPI ISL 18939115	A/Black-legged_kittiwake/Norway/2023-07-1640-1tr/2023	H5N1	BB
EPI ISL 18939116	A/Black-legged_kittiwake/Norway/2023-07-1641-1tr/2023	H5N1	BB
EPI ISL 18939117	A/Black-legged_kittiwake/Norway/2023-07-1645-1k/2023	H5N1	BB
EPI ISL 18939118	A/Herring_gull/Norway/2023-07-240-1T/2023	H5N1	BB
EPI ISL 18939119	A/Black-legged_kittiwake/Norway/2023-07-651/2023	H5N1	BB
EPI ISL 18939120	A/Black-legged_kittiwake/Norway/2023-07-793-kt/2023	H5N1	BB
EPI ISL 18939121	A/Black-legged_kittiwake/Norway/2023-07-887-1tr/2023	H5N1	BB
EPI ISL 18939122	A/Black-legged_kittiwake/Norway/2023-07-888-1k/2023	H5N1	BB
EPI ISL 18939124	A/Herring_gull/Norway/2023-07-1333-1/2023	H5N1	BB
EPI ISL 18939125	A/Herring_gull/Norway/2023-07-263-1k/2023	H5N1	BB
EPI ISL 18939126	A/Herring_gull/Norway/2023-07-794-1t/2023	H5N1	BB
EPI ISL 18963367	A/Great_black-backed_gull/Norway/2023-07-1050-1/2023	H5N1	BB
EPI ISL 18963369	A/Herring_gull/Norway/2023-07-1147/2023	H5N1	BB
EPI ISL 18963374	A/Black-legged_kittiwake/Norway/2023-07-1332-2-s/2023	H5N1	BB
EPI ISL 18963379	A/Arctic_tern/Norway/2023-07-1881-tr/2023	H5N1	BB
EPI ISL 18963384	A/Black-legged_kittiwake/Norway/2023-07-2062/2023	H5N1	BB
EPI ISL 18963385	A/Black-headed_gull/Norway/2023-07-2081/2023	H5N1	BB
EPI ISL 18963392	A/Chicken/Norway/2023-07-2939-1/2023	H5N1	BB
EPI ISL 18963396	A/Black-legged_kittiwake/Norway/2023-07-650-1/2023	H5N1	BB
EPI ISL 18963409	A/Herring_gull/Norway/2023-07-2082/2023	H5N1	BB
EPI ISL 18983379	A/Larus_ridibundus/Spain/CR4063/2023	H5N1	BB
EPI ISL 19232456	A/Red_fox/Norway/2023-80-49-2/H5N1/2023	H5N1	BB
EPI ISL 697696	A/duck/Mongolia/451/2018	H4N1
EPI ISL 603133	A/Eurasian_Wigeon/Netherlands/1/2020	H5N1	C
EPI ISL 623074	A/chicken/Iraq/1/2020	H5N8
EPI ISL 7622539	A/Chroicocephalus_ridibundus/Belgium/13464/2020	H13N8

### Sheet: Genotype I trees
Highly Pathogenic Avian Influenza Viruses H5N1 and H5N5 in Red Foxes (Vulpes vulpes) in Norway, 2022-2024
Supplementary File 1. Virus sequences included in phylogenetic analysis. We thank the authors, originating and submitting laboratories of the sequences from GISAID’s EpiFlu Database (www.gisaid.org) on which this research is based.
GISAID isolat ID	Virus	Subtype	Genotype
EPI ISL 16209277	A/shelduck/Kalmykia/1814-1/2021	H5N5	I
EPI ISL 16209278	A/waterfowl/Russia/1526-4/2021	H5N5	I
EPI ISL 18378733	A/Herring_Gull/England/123277/2023	H5N5	I
EPI ISL 18454937	A/Glaucous_gull/Norway/2022-07-1148/2022	H5N5	I
EPI ISL 18455200	A/European_herring_gull/Norway/2022-07-1141-1T/2022	H5N5	I
EPI ISL 18455201	A/Great_black-backed_gull/Norway/2022-07-1141-4T/2022	H5N5	I
EPI ISL 18497662	A/Common_eider/Iceland/2023AI08561/2023	H5N5	I
EPI ISL 18513245	A/European_herring_gull/Norway/2023-07-3048-1/2023	H5N5	I
EPI ISL 18592415	A/Great_Black-Backed_Gull/Scotland/123498/2023	H5N5	I
EPI ISL 18592416	A/Gannet/Scotland/124903/2023	H5N5	I
EPI ISL 18592430	A/Common_buzzard/England/264162/2023	H5N5	I
EPI ISL 18592431	A/Common_gull/England/129428/2023	H5N5	I
EPI ISL 18592432	A/Herring_gull/England/404234/2023	H5N5	I
EPI ISL 18702952	A/American_Crow/PEI/FAV-0035-6/2023	H5N5	I
EPI ISL 18702953	A/American_Crow/PEI/FAV-0068-3/2023	H5N5	I
EPI ISL 18702956	A/American_Crow/NB/FAV-0095-1/2023	H5N5	I
EPI ISL 18702958	A/Red-Tailed_Hawk/PEI/FAV-0165-1/2023	H5N5	I
EPI ISL 18702960	A/Raccoon/PEI/FAV-0199-1/2023	H5N5	I
EPI ISL 18702961	A/Striped_Skunk/PEI/FAV-0210-1/2023	H5N5	I
EPI ISL 18702962	A/Herring_Gull/NS/FAV-0231-1/2023	H5N5	I
EPI ISL 18702963	A/Common_Tern/NS/FAV-0234-1/2023	H5N5	I
EPI ISL 18702965	A/Raccoon/PEI/FAV-0244-1/2023	H5N5	I
EPI ISL 18702967	A/Herring_Gull/NS/FAV-0263-2/2023	H5N5	I
EPI ISL 18702968	A/Great_Black-Backed_Gull/NS/FAV-0263-3/2023	H5N5	I
EPI ISL 18702972	A/Great_Black-Backed_Gull/NS/FAV-0263-7/2023	H5N5	I
EPI ISL 18702973	A/Great_Black-Backed_Gull/NS/FAV-0263-8/2023	H5N5	I
EPI ISL 18702975	A/Northern_Fulmar/NS/FAV-0264-1/2023	H5N5	I
EPI ISL 18702977	A/Black-Legged_Kittiwake/NS/FAV-0264-11/2023	H5N5	I
EPI ISL 18702978	A/Northern_Fulmar/NS/FAV-0264-12/2023	H5N5	I
EPI ISL 18702981	A/Great_Black-Backed_Gull/NS/FAV-0264-15/2023	H5N5	I
EPI ISL 18702982	A/Northern_Fulmar/NS/FAV-0264-3/2023	H5N5	I
EPI ISL 18702983	A/Northern_Fulmar/NS/FAV-0264-4/2023	H5N5	I
EPI ISL 18702986	A/Northern_Fulmar/NS/FAV-0264-7/2023	H5N5	I
EPI ISL 18702987	A/Northern_Fulmar/NS/FAV-0264-8/2023	H5N5	I
EPI ISL 18702988	A/Northern_Fulmar/NS/FAV-0264-9/2023	H5N5	I
EPI ISL 18702990	A/Northern_Fulmar/NS/FAV-0406-2/2023	H5N5	I
EPI ISL 18702992	A/Herring_Gull/NS/FAV-0406-4/2023	H5N5	I
EPI ISL 18792212	A/large-billed_crow/Hokkaido/B073/2024	H5N5	I
EPI ISL 18830859	A/large-billed_crow/Hokkaido/B074/2024	H5N5	I
EPI ISL 18830860	A/crow/Hokkaido/B075/2024	H5N5	I
EPI ISL 18837770	A/large-billed_crow/Hokkaido/0112F066T/2023	H5N5	I
EPI ISL 18838019	A/large-billed_crow/Hokkaido/0112F066C/2023	H5N5	I
EPI ISL 18838519	A/White-tailed_eagle/Norway/2024-07-14/2024	H5N5	I
EPI ISL 18838729	A/Great_black-backed_gull/Norway/2022-07-1137-1/2022	H5N5	I
EPI ISL 18851332	A/Northern_goshawk/Norway/2023-07-184-1/2023	H5N5	I
EPI ISL 18851409	A/Great_black-backed_gull/Norway/2022-07-3018-2/2022	H5N5	I
EPI ISL 18854981	A/Raven/Norway/2022-07-895-1/2022	H5N5	I
EPI ISL 18855204	A/Glaucous_gull/Norway/2022-07-897-2/2022	H5N5	I
EPI ISL 18855701	A/Common_gull/Norway/2022-07-897-3/2022	H5N5	I
EPI ISL 18855708	A/Herring_gull/Norway/2022-07-897-4/2022	H5N5	I
EPI ISL 18856025	A/Herring_gull/Norway/2022-07-1141-3/2022	H5N5	I
EPI ISL 18856027	A/Crow/Norway/2022-07-1004-1/2022	H5N5	I
EPI ISL 18856077	A/Common_gull/Norway/2022-07-1140-1/2022	H5N5	I
EPI ISL 18856096	A/Common_gull/Norway/2022-07-1231-1/2022	H5N5	I
EPI ISL 18860084	A/White-tailed_eagle/Norway/2022-07-100/2022	H5N5	I
EPI ISL 18877920	A/Northern_gannet/Norway/2022-07-1233-1/2022	H5N5	I
EPI ISL 18901607	A/White-tailed_eagle/Norway/2022-04-13257-1/2022	H5N5	I
EPI ISL 18901640	A/White-tailed_eagle/Norway/2022-07-196-1/2022	H5N5	I
EPI ISL 18901641	A/White-tailed_eagle/Norway/2022-07-198-1/2022	H5N5	I
EPI ISL 18901649	A/Great_black-backed_gull/Norway/2022-07-2739-1/2022	H5N5	I
EPI ISL 18901678	A/White-tailed_eagle/Norway/2022-07-446-1/2022	H5N5	I
EPI ISL 18901679	A/White-tailed_eagle/Norway/2022-07-448-1/2022	H5N5	I
EPI ISL 18901684	A/White-tailed_eagle/Norway/2022-07-693-1/2022	H5N5	I
EPI ISL 18901685	A/White-tailed_eagle/Norway/2022-07-694-1/2022	H5N5	I
EPI ISL 18901686	A/White-tailed_eagle/Norway/2022-07-977-1/2022	H5N5	I
EPI ISL 18901687	A/White-tailed_eagle/Norway/2022-07-981-1/2022	H5N5	I
EPI ISL 18901717	A/White-tailed_eagle/Norway/2022-07-1141-5/2022	H5N5	I
EPI ISL 18961445	A/White-tailed_eagle/Norway/2023-07-2937-1/2023	H5N5	I
EPI ISL 18968546	A/large-billed_crow/Hokkaido/B082/2024	H5N5	I
EPI ISL 18968547	A/large-billed_crow/Hokkaido/B090/2024	H5N5	I
EPI ISL 18968549	A/crow/Hokkaido/B094/2024	H5N5	I
EPI ISL 18968550	A/large-billed_crow/Hokkaido/B098/2024	H5N5	I
EPI ISL 19014082	A/European_Herring_Gull/Germany-SH/2024AI01287/2024	H5N5	I
EPI ISL 19014083	A/gull/Germany-NI/2024AI01280/2024	H5N5	I
EPI ISL 19016255	A/Sparrowhawk/England/133485/2024	H5N5	I
EPI ISL 19016257	A/Common_Buzzard/England/133477/2024	H5N5	I
EPI ISL 19053252	A/Northern_Fulmar/Netherlands/1/2024	H5N5	I
EPI ISL 19053253	A/Northern_Fulmar/Netherlands/2/2024	H5N5	I
EPI ISL 19055087	A/large-billed_crow/Hokkaido/B120/2024	H5N5	I
EPI ISL 19055417	A/large-billed_crow/Iwate/0302G004/2024	H5N5	I
EPI ISL 19055418	A/large-billed_crow/Iwate/0302G005/2024	H5N5	I
EPI ISL 19055420	A/large-billed_crow/Iwate/0303G001/2024	H5N5	I
EPI ISL 19139300	A/large-billed_crow/Iwate/0303G014/2024	H5N5	I
EPI ISL 19139304	A/large-billed_crow/Hokkaido/0103B118/2024	H5N5	I
EPI ISL 19174744	A/large-billed_crow/Hokkaido/B157/2024	H5N5	I
EPI ISL 19232150	A/Red_Fox/Norway/2024-80-12-1/2024	H5N5	I
EPI ISL 19232151	A/Red_fox/Norway/2024-80-16-1t/2024	H5N5	I
EPI ISL 19234791	A/Gull/Norway/2023-07-2935-1/2024	H5N5	I
EPI ISL 400274	A/mallard/Novosibirsk_region/1894k/2019	H4N6
EPI ISL 503358	A/duck/Mongolia/876/2019	H3N8
EPI ISL 16997727	A/mallard/Denmark/09179-5/2022	H5N2
EPI ISL 395083	A/mallard/Novosibirsk_region/964k/2018	H12N5
EPI ISL 623074	A/chicken/Iraq/1/2020-like	H5N8
EPI ISL 333102	A/duck/Bangladesh/17D747/2016	H3N5
